# Phytosulfokine signaling modulates salt stress responses and cell wall remodeling in Arabidopsis

**DOI:** 10.64898/2026.09.07.749821

**Authors:** Joy Debnath, Zhang Jiang, Tom van der Meer, Mark Roosjen, Nadja Braun, Dolf Weijers, Christa Testerink, Timo Engelsdorf, Nora Gigli Bisceglia

**Affiliations:** Plant Stress Resilience, Institute of Environmental Biology, Utrecht University, Utrecht, the Netherlands; Laboratory of Plant Physiology, Wageningen University & Research, Wageningen, the Netherlands; Biochemistry, Wageningen University, Wageningen University & Research, the Netherlands; Molecular Plant Physiology, Department of Biology, Marburg University, 35043 Marburg, Germany

**Keywords:** Apoplastic proteomics, salinity stress, cell wall integrity, cell wall remodeling, subtilisin-like proteases, phytosulfokine, signaling peptides

## Abstract

Salinity severely impairs plant growth and development. Increasing evidence suggests that the cell wall (CW) plays a central role in salt stress acclimation, not only as a structural barrier but also as a dynamic sensor that activates downstream stress signaling pathways. To identify extracellular factors involved in cell wall remodeling and integrity signaling during salt stress, we performed a comparative proteomic analysis of the Arabidopsis seedling apoplast. Among the proteins that accumulated under salt stress, we focused on three members of the Subtilisin-Like Protease family (SBT1.1, SBT1.6, and SBT5.3), which have previously been implicated in the processing of signaling peptides and CW-associated proteins. Functional analyses revealed that *sbt1.1* and *sbt5.3* mutants exhibit enhanced lignin deposition under salt stress, suggesting altered CW remodeling during stress application. Given the established role of SBT1.1 in processing PHYTOSULFOKINE (PSK) peptides, we investigated the involvement of PSK signaling in salt stress responses. Mutants lacking the two PSK RECEPTORS (*pskr1 pskr2*) displayed reduced growth and increased lignification under salt treatment. Exogenous application of PSK attenuated salt-induced responses, including MITOGEN ACTIVATED PROTEIN KINASE 6 (MPK6) phosphorylation, salt stress marker gene expression, and lignin accumulation, ultimately promoting root elongation under salt stress. Furthermore, PSK treatment mitigated salt-induced changes in CW composition. In cell wall integrity (CWI) mutants, PSK treatment failed to restore wild-type root growth under salt stress and induced a pronounced root bending phenotype in *fer-4*, indicating that CWI signaling influences PSK-mediated root growth responses. Together, these results support a role for PSK signaling in modulating CW-associated responses to salinity stress in Arabidopsis.
