## Supplementary material for "Phytosulfokine signaling modulates salt stress responses and cell wall remodeling in Arabidopsis": Table S1

### Sheet:  Table S1-apoplastic proteomics
Mock Apoplast	NaCl Apoplast	Mock Media	NaCl Media
AT5G09760.1 (A0A178UA07;Q9LXD9;Q8L7Q7)	AT1G20693.1;AT1G20696.1 (A0A1P8ATJ7;P93047;O49596;A0A2H1ZEC3)	AT1G06110.1 (A0A1P8ANB4;Q9LND7)	AT3G52840.1 (A0A1I9LM56;Q9LFA6;A0A1P8ANA8;A0A1P8ANB0;Q8GX69;Q9SCU9)
AT5G53850.1;AT5G53850.2;AT5G53850.3 (A0A178UQC1;A0A1P8BAY8;A0A1P8BAY5;Q9FN41;F4JYQ5;F4JYQ6)	AT1G29320.1 (Q0V856;A0A1P8AW47)	AT2G26210.1;AT2G26210.2;AT2G26210.3 (A8MR72;Q8VZ34)	AT3G23450.1 (A0A1I9LMI8;A0A1I9LMI7;Q9LW52;F4JUP8)
AT1G74310.1 (A0A178W7U9;P42730)	AT2G17420.1;AT4G35460.1 (A0A1P8AZS7;Q39242;Q39243)	AT2G39260.1 (F4IUX6)	AT3G61490.1;AT3G61490.2;AT3G61490.3 (Q9M318;A0A1I9LS89;A0A1I9LS88)
AT3G62060.1 (A0A1I9LQL7;Q84JS1)	AT1G19880.1 (F4HQZ1)	AT4G26965.1;AT4G26965.2 (F4JVU0;Q8RXY1)	AT3G45970.1 (A0A1I9LT21;Q9LZT4;Q9LZT5)
AT3G20390.1 (A0A1I9LS34;Q94JQ4)	AT1G15280.1;AT1G15280.2 (F4HZK3;Q8H1F3)	AT5G60590.2 (F4K0E6)	AT1G33590.1 (F4HR88;Q9FW47;A0A1P8AWX3;O48705)
AT1G56680.1 (Q9FXB8;A0A1P8AME8)	AT3G44110.1;AT3G44110.2;AT5G22060.1 (F4J1V2;Q94AW8;P42825)	AT2G14720.1;AT2G14720.2;AT2G14740.1;AT2G14740.2 (Q56ZQ3;O80977)	AT2G32520.1 (O80889;A0A1P8AZP9;A0A1P8AZN3;A0A1P8AZM5)
AT1G20160.1;AT1G20160.2 (A0A1P8AUU9;Q9LNU1)	AT4G31880.1;AT4G31880.2 (F4JTF2;Q8GUP3)	AT2G18020.1;AT4G36130.1 (Q42064;P46286)	AT2G34510.1 (A0A1P8B0S6;O64696)
AT2G25950.1 (A0A1P8AXX7;O82808)	AT4G39040.1;AT4G39040.2 (F4JV86;Q9SVI9)	AT5G56030.1;AT5G56030.2 (P55737;F4K6B6;P27323)	AT4G26010.1 (A0A1P8B428;Q93V93)
AT2G46570.1 (A0A1P8B1C0;Q9ZPY2)	AT4G02510.1 (O81283)	AT4G20260.1;AT4G20260.2;AT4G20260.3 (Q96262;F4JUT8)	AT5G44380.1 (Q9FKV0;A0A1P8BCJ3)
AT2G43560.1 (A0A1P8B252;O22870)	AT3G50670.1 (Q42404)	AT5G16840.1;AT5G16840.2;AT5G16840.3 (Q9LFD5)	AT5G20950.1;AT5G20950.2 (Q8W112;A0A1P8BG25)
AT4G33220.1 (A0A1P8B4B4;Q9SMY7)	AT5G37600.1 (Q56WN1;Q9FMD9)	AT1G76080.1 (Q9SGS4)	AT5G17820.1 (A0A1P8BGP6;Q43729)
AT4G21880.1 (A0A1P8B7C5;O49711)	AT2G33845.1 (Q8RYC3)	AT4G26630.1;AT4G26630.2 (Q9SUA1)	AT2G07698.1 (A0A2P2CLF9;F4IMB5;P92549)
AT5G18230.1;AT5G18230.2 (F4JWJ6;F4JWJ7;A0A1P8B9R0;A0A1P8B9Q7)	AT2G35770.1 (Q8S8K6)	AT3G26060.1;AT3G26060.2 (A0A1I9LR27;F4JBC9;Q9LU86)	AT5G64130.1;AT5G64130.3 (Q93Z49;A8MS32)
AT5G26280.1;AT5G26280.2 (Q93Z83;A0A1P8BA53;A8MR02;F4IV56;A0A1P8AYX3;F4IV58;A0A1P8AZ34;Q6RF45;F4JZS5;F4IV59)	AT4G33680.1 (Q93ZN9)	AT3G18490.1 (Q9LS40)	AT1G73180.1;AT1G73180.2 (B3H5L3;Q9CAT3)
AT5G19110.1 (F4JZM1;A0A1P8BDM1)	AT1G52380.1 (Q9C829)	AT1G22840.1;AT1G22840.2 (B3H4Y9;O23138)	AT1G63770.1;AT1G63770.2;AT1G63770.3;AT1G63770.4;AT1G63770.5 (F4I3R4;B3H621;F4I3R1;F4I3R0;Q8H0S9)
AT2G40290.1;AT2G40290.2;AT2G40290.3 (A2RVK1;Q9SIZ2)	AT1G42550.1 (Q9C8E6)	AT1G68560.1 (Q9S7Y7;F4J6T7)	AT1G14710.1;AT1G14710.2 (F4HWB0)
AT4G37530.1;AT4G37530.2 (A8MRF4;Q9SZE7)	AT5G06760.1 (Q9FG31)	AT2G38540.1 (Q42589)	AT1G29980.1;AT1G29980.2 (F4I378;Q9C8S1)
AT2G47470.1;AT2G47470.2;AT2G47470.3;AT2G47470.4 (F4IL53;F4IL52;A8MSC5;O22263)	AT5G46020.1 (Q9FNM0)	AT5G15350.1 (Q39131)	AT1G41830.1 (F4I7X1)
AT1G08110.1;AT1G08110.2;AT1G08110.3;AT1G08110.4 (B9DH52;Q8H0V3)	AT5G61150.1;AT5G61150.2 (Q9FNQ0;F4K204)	AT5G64100.1 (Q96511)	AT2G04690.1;AT2G04690.2 (F4IFA9;Q8RY62;A0A1P8AZ71;A0A1P8AZ49)
AT1G14210.1 (F4HUG9)	AT4G11420.1 (Q9LD55)	AT1G56580.1 (Q9FXB0)	AT3G14850.1;AT3G14850.2 (F4IWA8)
AT1G14710.1;AT1G14710.2 (F4HWB0)	AT3G08590.1;AT3G08590.2 (Q9M9K1)	AT5G20010.1;AT5G20020.1;AT5G55190.1 (P41916;Q8H156;P41917)	AT3G52560.1;AT3G52560.4 (F4J6Z1;Q9SVD7)
AT1G35160.1;AT1G35160.2 (F4HWQ5;P46077)	AT1G80930.1 (Q9SAG7)	AT4G30270.1 (P24806)	AT4G26190.1 (F4JU71)
AT1G47960.1 (F4HWQ8)	AT4G16630.1 (Q9ZRZ8)	AT2G45470.1 (O22126)	AT5G41970.1 (F4K000)
AT1G51270.1;AT1G51270.2;AT1G51270.3;AT2G45140.1;AT5G47180.1;AT5G47180.2 (F4I820;F4I818;Q9SYC9;A0A1P8B1Q1;A0A1P8AQB3;A0A1P8AQE6;A0A1P8AQC1;A0A1P8AQB2;Q9LVU1;Q9SHC8)	AT2G36880.1;AT2G36880.2 (Q9SJL8)	AT4G36880.1 (Q94B08)	AT5G21105.1;AT5G21105.2;AT5G21105.3 (F4K6Z5;F4K6Z4;F4K6Z6)
AT1G57590.1 (F4I839;F4I107)	AT4G38710.1 (Q9SZP8)	AT1G52060.1 (F4IB95)	AT1G09070.1 (O04023)
AT1G52050.1 (F4IB94)	AT3G17390.1 (Q9LUT2)	AT2G17420.1;AT4G35460.1 (A0A1P8AZS7;Q39242;Q39243)	AT1G65570.1 (O04474)
AT2G28470.1;AT2G28470.2 (F4IIQ3;Q9SCV4;A0A1P8AZB4)	AT5G39570.1 (Q9FKA5;Q9LJV8)	AT1G65930.1 (Q9SRZ6;Q9SLK0;A0A1P8ASL1)	AT2G31570.1 (O04922;Q9SZ54;O22850)
AT2G16940.1;AT2G16940.2;AT2G16940.3 (Q8LPG3;Q9ZVW9;F4ILE0;F4ILE1)	AT5G38410.1;AT5G38410.2;AT5G38410.3;AT5G38420.1;AT5G38430.1 (B3H5S2;P10798;P10797;F4KA76;P10796)	AT2G34070.1 (O22960;A0A1P8B0E0)	AT2G45220.1 (O22149)
AT2G43945.1;AT3G59870.1 (F4IT21;Q9M1Y7)	AT3G57150.1 (Q9LD90)	AT1G54000.1 (Q1H583;Q9LJP2)	AT4G37300.1 (O23157)
AT2G32810.1;AT2G32810.2 (F4IUQ7;Q9SCV3)	AT2G25670.1;AT2G25670.2 (Q9SL96)	AT5G63800.1 (Q9FFN4)	AT1G01090.1 (O24457)
AT3G14850.1;AT3G14850.2 (F4IWA8)	AT3G53460.1;AT3G53460.2;AT3G53460.3;AT3G53460.4 (F4JAF3;Q43349)	AT1G49630.1;AT1G49630.2;AT1G49630.3;AT3G19170.1;AT3G19170.2 (F4JA10;Q9LJL3;Q8VY06;A0A1P8AMU8;A0A1P8AMX1)	AT2G43590.1 (O24658)
AT3G55380.1;AT3G55380.2 (F4IWU7;P42747)	AT3G27830.1;AT3G27850.1 (P36212;P36210)	AT1G02840.1;AT1G02840.2;AT1G02840.3 (O22315;A0A1P8B3V3;A0A1P8B3U4;F4JHI7)	AT2G33070.1;AT2G33070.2;AT2G33070.3 (O49326)
AT3G11400.1;AT3G11400.2;AT5G06000.1 (Q9SSJ0;F4J6A1;Q9FI86)	AT2G27030.3;AT2G41110.2;AT3G43810.1;AT5G21274.1 (Q682T9^Asw;F4IVN6;A0A1I9LPJ2;Q03509;P59220;F4IJ46;A0A1P8ANC4;A0A1I9LPJ1)	AT2G37660.1 (O80934)	AT4G34200.1 (O49485;O04130)
AT3G52390.1;AT3G52390.2 (Q84TD7;F4J6X3)	AT1G20450.1;AT1G20450.2 (F4HST2;P42759)	AT2G15620.1 (Q39161)	AT2G34930.1 (O64757;A0A1P8ATQ6;A0A1P8ATR9)
AT3G53970.1;AT3G53970.2 (F4JBP8;Q9M330)	AT5G08610.1 (Q9FNM7)	AT4G14710.1;AT4G14710.2;AT4G14710.3;AT4G14710.4;AT4G14710.5;AT4G14716.1 (B3H6E4;F4JIE0;F4JIE1;Q8W108;A0A1P8B4X2;Q8GXE2;A0A1P8B4W3)	AT4G35350.1;AT4G35350.2 (O65493;F4JN02)
AT4G08390.1;AT4G08390.2;AT4G08390.3;AT4G08390.4 (F4JFY4;F4JFY5;Q42592)	AT1G55480.1 (Q94BS2)	AT1G07140.1 (Q9LMK7)	AT4G39730.1 (O65660)
AT3G16950.2;AT4G16155.1 (F4JLP5;A8MS68)	AT4G09040.1;AT4G09040.2 (A8MS54;Q6NPL0)	AT2G34310.1;AT2G34310.2;AT2G34310.3 (A0A1P8AXX8;O80780)	AT4G02510.1 (O81283)
AT4G28660.1;AT4G28660.2 (F4JM05;Q8W0Y8)	AT5G47210.1 (Q9LVT8)	AT3G56070.1;AT3G56070.2 (Q38867)	AT1G77120.1 (P06525)
AT1G20260.1;AT1G76030.1;AT4G38510.1;AT4G38510.2;AT4G38510.3;AT4G38510.4;AT4G38510.5 (F4JTQ0;P11574;Q9SZN1;Q8W4E2)	AT1G28660.1 (Q9FPE4)	AT1G62780.1 (Q8VY70)	AT5G42790.1 (P34066)
AT5G59880.1;AT5G59880.2 (F4JXD5;Q9ZSK4;Q39251;Q9ZSK3;Q39250)	AT4G34980.1 (O49607)	AT5G09650.1 (Q9LXC9)	AT3G27830.1;AT3G27850.1 (P36212;P36210)
AT2G04520.1;AT5G35680.1;AT5G35680.2;AT5G35680.3 (Q9SJB9;Q9FKI2;F4K1D3)	AT5G38470.1;AT5G38470.2 (A8MR76;Q84L30)	AT3G09440.1;AT3G09440.2;AT5G02490.1;AT5G02500.1;AT5G02500.2 (P22953;F4KCE5;O65719;P22954;Q9C7X7;Q9S9N1)	AT3G55120.1 (P41088)
AT3G16430.1;AT3G16430.2 (O04313)	AT2G44100.1;AT2G44100.2 (Q96254)	AT2G27030.3;AT2G41110.2;AT3G43810.1;AT5G21274.1 (Q682T9^Asw;F4IVN6;A0A1I9LPJ2;Q03509;P59220;F4IJ46;A0A1P8ANC4;A0A1I9LPJ1)	AT4G39090.1 (P43296)
AT1G65570.1 (O04474)	AT1G02840.1;AT1G02840.2;AT1G02840.3 (O22315;A0A1P8B3V3;A0A1P8B3U4;F4JHI7)	AT1G20440.1 (P31168)	AT3G55800.1 (P46283)
AT1G09180.1;AT1G56330.1;AT3G62560.1;AT4G02080.1 (Q8VYP7;Q01474;O04834;O80489;Q3E6Q3)	AT5G23210.1;AT5G23210.2;AT5G23210.3 (Q0WPR4;A8MQN9;F4KCT5;A0A1P8BEA9;Q0WRX3)	AT3G10850.1 (O24496)	AT4G17160.1;AT4G17170.1;AT4G35860.1 (P92963;O23561;Q38922)
AT2G33430.1 (O22793)	AT5G20950.1;AT5G20950.2 (Q8W112;A0A1P8BG25)	AT5G04420.1;AT5G04420.2;AT5G04420.3 (Q9LZ83)	AT5G57560.1 (Q38857)
AT2G33470.1;AT2G33470.2 (O22797)	AT1G16210.1 (Q8VYC9)	AT2G35120.1 (O82179)	AT2G06850.1 (Q39099)
AT4G37160.1 (O23170;A0A1P8B884)	AT1G01320.1;AT1G01320.2 (F4HS98;A0A1P8AR50;F4HS99)	AT5G40490.1 (A0A1P8BDM9;Q9FM47)	AT5G16970.1;AT5G16990.1;AT5G17000.1 (Q39172;Q93Z72;Q39173;Q8GWT2;A0A1P8BEE4;F4KFK3;Q9LFK5;F4IE59;Q9M9M7;Q9C677)
AT4G36430.1 (O23237;Q9SLH7;Q96512;O23474;Q9FG34)	AT2G47400.1 (O22914)	AT1G07645.1 (Q9LQP1)	AT5G24880.1 (Q3E966)
AT4G15510.1 (O23403)	AT5G62350.1 (Q9LVA4)	AT4G20830.1 (Q9SVG4;Q9SA99)	AT3G02780.1 (Q42553;A0A1I9LM15)
AT4G28440.1 (O49453;A0A1P8AT92;Q9ZUC0;Q9ZWA3)	AT1G01900.1 (Q84WS0)	AT4G21860.1;AT4G21860.3 (Q9C5C8)	AT4G37520.1;AT4G37520.2 (Q43731;F4JS33)
AT5G64620.1 (O49603)	AT2G15620.1 (Q39161)	AT4G28080.1 (F4JKH6)	AT3G01190.1 (Q43735)
AT2G35040.1;AT2G35040.2 (O64767;Q8RWT5)	AT2G04160.1 (Q9ZSP5)	AT4G37910.1 (Q8GUM2)	AT5G67400.1 (Q43873)
AT2G22290.1;AT2G44610.1;AT4G39890.1;AT5G10260.1 (O80501;Q9SID8;Q9LFT9;Q9SMR4)	AT5G16390.1;AT5G16390.2 (F4KE21;Q42533)	AT3G63540.1 (P82658)	AT4G36195.1;AT4G36195.2;AT4G36195.3 (Q683F9;Q94CC6;A4VCL8;Q1PF50)
AT5G26260.1 (O81493;F4JZS4)	AT2G24200.1;AT2G24200.2;AT2G24200.3 (P30184;F4INR3)	AT2G25670.1;AT2G25670.2 (Q9SL96)	AT5G63420.1 (Q84W56)
AT2G46140.1 (O82355)	AT3G12580.1 (Q9LHA8)	AT5G35700.1 (Q9FKI0)	AT5G01670.1;AT5G01670.2 (Q8GXW0;F4K9G7)
AT2G22780.1 (O82399)	AT5G25090.1 (Q8LC95)	AT1G05150.1 (O23052)	AT1G62810.1 (Q8H1H9)
AT1G08830.1;AT1G08830.2 (P24704)	AT5G11420.1 (Q9LYE7)	AT5G08450.1;AT5G08450.2;AT5G08450.3 (Q8RWV9)	AT1G74690.1 (Q8L4D8)
AT3G21720.1 (P28297)	AT5G01300.1 (A0A1P8BD35;Q9M042;B3H785)	AT4G10300.1 (Q9SV91)	AT5G62440.1 (Q8L557)
AT3G23990.1 (P29197)	AT2G21330.1;AT2G21330.2;AT2G21330.3 (F4IGL5;Q9SJU4;F4IGL7)	AT5G63550.1;AT5G63550.2 (Q84JB7;Q9FFQ8)	AT4G03080.1 (Q8L7U5)
AT3G55120.1 (P41088)	AT2G47730.1 (Q96266)	AT2G22795.1 (A0A1P8B209;F4IKG5;A0A1P8B231)	AT4G34260.1 (Q8L7W8)
AT1G20340.1 (P42699)	AT2G37660.1 (O80934)	AT5G47550.1 (Q41916)	AT1G79690.1 (Q8L831)
AT3G05590.1;AT5G27850.1 (Q940B0;P42791;O22254;A0A1P8BGQ0;A0A1I9LT16)	AT4G09320.1 (P39207)	AT5G53560.1 (Q42342)	AT5G20060.1;AT5G20060.2;AT5G20060.3 (Q8L9X1)
AT1G26820.1 (P42815)	AT3G09840.1;AT3G53230.1;AT5G03340.1 (P54609;Q9LZF6;Q9SCN8)		AT4G37800.1 (Q8LER3)
AT1G09760.1 (P43333)	AT4G13940.1;AT4G13940.2;AT4G13940.3;AT4G13940.4 (F4JTV4;O23255;A8MQP1;F4JTV5)		AT5G08370.1;AT5G08370.2 (Q8RX86)
AT2G02930.1;AT4G02520.1 (P46422;Q9SLM6)	AT2G24280.1 (Q93Z34;A0A1P8AZZ1)		AT5G40510.1 (Q8VYI8;A0A1P8BAT6)
AT5G11520.1 (P46644;F4I0D4;P46646)	AT3G14310.1 (O49006;Q42534)		AT1G19900.1 (Q93Z02)
AT3G45030.1;AT5G62300.1;AT5G62300.2 (P49200;Q9STY6)	AT5G11900.1 (Q8VZK2)		AT4G19410.1;AT4G19410.2 (Q940J8;F4JT64)
AT5G20080.1 (P83291)	AT5G55180.1;AT5G55180.2 (Q0V7P5;F4K3D8)		AT5G34850.1 (Q949Y3)
AT5G20630.1 (P94072)	AT2G44790.1 (O80517)		AT2G47320.1 (Q94A16)
AT5G16440.1 (Q38929)	AT3G58610.1;AT3G58610.2;AT3G58610.3 (Q05758;REV__Q8RWD8)		AT1G75900.1 (Q94CH6)
AT5G19890.1 (Q39034)	AT2G05710.1 (Q9SIB9)		AT1G28600.1 (Q94F40)
AT5G27470.1 (Q39230)	AT1G72610.1 (P94040)		AT4G30170.1 (Q96522)
AT1G19730.1 (Q39239)	AT5G11500.1;AT5G11500.2 (F4JXW2;Q9LYE1)		AT1G33520.1 (Q9C801)
AT5G19100.1 (Q3E9C8)	AT3G16640.1 (P31265)		AT5G06140.1 (Q9FG38)
AT2G19760.1 (Q42449)	AT3G52930.1 (Q9LF98;F4KGQ0;O65581;A0A1P8BBB5)		AT5G49360.1 (Q9FGY1)
AT2G02000.1;AT2G02010.1;AT5G17330.1 (Q42521;A0A1P8AZ64;Q9ZPS3;Q9ZPS4;F4J6E0;Q56W28;Q9LSH2;Q42472)	AT2G21660.1;AT2G21660.2 (Q03250;F4IHK9)		AT5G45280.1;AT5G45280.2 (Q9FH82)
AT5G63980.1 (Q42546)	AT4G14940.1 (O23349)		AT5G55050.1 (Q9FIA1)
AT5G08280.1 (Q43316)	AT1G48030.1;AT1G48030.2 (Q9M5K3)		AT5G45670.1 (Q9FK75)
AT4G37520.1;AT4G37520.2 (Q43731;F4JS33)	AT4G33090.1 (Q8VZH2)		AT5G39580.1;AT5G39580.2 (Q9FKA4;F4KEH2)
AT1G13130.1 (Q66GP7)	AT1G22840.1;AT1G22840.2 (B3H4Y9;O23138)		AT5G44390.1 (Q9FKU9)
AT4G36195.1;AT4G36195.2;AT4G36195.3 (Q683F9;Q94CC6;A4VCL8;Q1PF50)	AT5G55050.1 (Q9FIA1)		AT5G42950.1 (Q9FMM3)
AT4G16210.1 (Q6NL24)	AT1G56580.1 (Q9FXB0)		At5g14150 (Q9FMT6_ARATHEmb)
AT1G09010.1 (Q75W54)	AT3G49120.1 (Q9SMU8;Q9LHB9)		AT5G13690.1 (Q9FNA3;A0A1P8B9A7)
AT3G06035.1 (Q84MC0)	AT5G23830.1;AT5G23830.2 (B3H438;Q9FF97;F4KEB4;Q9FF96)		AT5G61150.1;AT5G61150.2 (Q9FNQ0;F4K204)
AT3G60730.1 (Q84R10)	AT1G62660.1 (Q43348;A0A1P8AWL7;A0A1P8AWQ1)		AT5G08380.1 (Q9FT97;A0A1P8BFT2)
AT2G37790.1 (Q84TF0)	AT1G16890.2;AT1G16890.3 (Q9FZ48;F4I615)		AT3G12580.1 (Q9LHA8)
AT4G16500.1 (Q84WT8)	AT5G18860.1 (Q8RY23)		AT1G17860.1 (Q9LMU2)
AT3G05625.1 (Q8GUK5;A0A178VBR3)	AT4G36880.1 (Q94B08)		AT1G03475.1 (Q9LR75;Q93Z96)
AT3G56490.1 (Q8GUN2)	AT4G23500.1 (O81746)		AT3G22060.1 (Q9LRJ9)
AT5G43850.1 (Q8H185)	AT4G38740.1 (P34790)		AT5G48540.1 (Q9LV60)
AT5G02530.1;AT5G02530.2 (Q8L719)	AT4G34870.1 (Q42406)		AT5G09730.1 (Q9LXD6)
AT4G03080.1 (Q8L7U5)	AT1G54000.1 (Q1H583;Q9LJP2)		AT5G15180.1 (Q9LXG3)
AT4G32460.1;AT4G32460.2 (Q9SUU6;Q8LAR0)	AT1G30510.2 (Q9S9P8)		AT3G58660.1 (Q9LXT5)
AT5G05960.1 (Q8LBY9)	AT3G45970.1 (A0A1I9LT21;Q9LZT4;Q9LZT5)		AT5G12950.1 (Q9LXU4;Q84W43)
AT4G29670.2 (Q8LCT3)	AT3G52840.1 (A0A1I9LM56;Q9LFA6;A0A1P8ANA8;A0A1P8ANB0;Q8GX69;Q9SCU9)		AT5G14450.1 (Q9LY84)
AT5G16710.1 (Q8LE52)	AT2G45240.1 (Q9SLN5;A0A1P8B297)		AT5G11720.1 (Q9LYF8)
AT1G22270.1 (Q8LFJ5)	AT3G05910.1;AT3G05910.2 (Q9SFF6;F4J9L0)		AT5G11670.1 (Q9LYG3;A0A1P8BDF1;A0A1P8BDG6;Q9XGZ0)
AT5G64350.1 (Q8LGG0)	AT5G11670.1 (Q9LYG3;A0A1P8BDF1;A0A1P8BDG6;Q9XGZ0)		AT4G30280.1 (Q9M0D2;Q9FI31)
AT5G66920.1 (Q8LPS9)	AT1G33600.1 (Q9FW48)		AT3G43670.1 (Q9M2B9)
AT2G30200.1;AT2G30200.2 (Q8RU07;F4IMR0)	AT5G67400.1 (Q43873)		AT3G54400.1 (Q9M2U7)
AT5G20940.1 (Q8RWM4)	AT4G01610.1 (Q94K85)		AT5G06860.1 (Q9M5J9)
AT2G20190.1 (Q8RWY6)	AT5G07830.1 (Q9FF10;Q8L608)		AT3G17240.1;AT3G17240.3 (Q9M5K2)
AT2G41850.1 (Q8RY29)	AT5G64100.1 (Q96511)		AT1G48030.1;AT1G48030.2 (Q9M5K3)
AT2G33530.1 (Q8VY01)	AT2G38530.1 (Q9S7I3)		AT1G53310.1;AT1G53310.2;AT1G53310.3 (Q9MAH0)
AT1G62820.1 (Q8VZ50)	AT4G30170.1 (Q96522)		AT1G22450.1 (Q9S7L9)
AT2G35810.1;AT2G35830.1;AT2G35830.2 (Q8VZP3;B9DGK2;Q9SJ67)	AT1G76160.1 (Q9SGR6;Q9SFF1;Q8VYB3)		AT1G30580.1 (Q9SA73)
AT1G24020.1;AT1G24020.2 (Q93VR4)	AT1G17180.1 (Q9SHH7)		AT1G30730.1 (Q9SA88)
AT4G15545.1 (Q93W28)	AT3G08030.1;AT3G08030.2 (Q9SFB1;Q9C6U3)		AT5G56870.1 (Q9SCV8)
AT1G28110.1;AT1G28110.2 (Q93Y09)	AT4G23690.1 (Q9SUQ8)		AT3G08030.1;AT3G08030.2 (Q9SFB1;Q9C6U3)
AT1G19900.1 (Q93Z02)	AT2G38540.1 (Q42589)		AT1G78060.1 (Q9SGZ5)
AT1G60680.1;AT1G60690.1;AT1G60710.1;AT1G60730.1;AT1G60750.1 (Q93ZN2;A0A1P8AWQ7;F4HPY8;Q9ASZ9;O22707;Q84M96)	AT2G45220.1 (O22149)		AT2G04030.1 (Q9SIF2)
AT1G66240.1 (Q94BT9)	AT1G28600.1 (Q94F40)		AT2G36130.1 (Q9SIH1)
AT1G66260.1;AT1G66260.2 (Q94EH8)	AT1G56070.1 (Q9ASR1;F4JB06)		AT2G27710.1;AT2G27710.2;AT2G27710.3;AT2G27710.4;AT2G27720.1;AT2G27720.2;AT2G27720.3 (Q9SLF7;A0A1P8B2C7;F4IGR3;F4IGR5;F4IGR4;P51407)
AT5G13430.1;AT5G13440.1 (Q94JS0;Q9LYR2)	AT3G63540.1 (P82658)		AT2G45240.1 (Q9SLN5;A0A1P8B297)
AT3G48420.1 (Q94K71)	AT4G20830.1 (Q9SVG4;Q9SA99)		AT1G59600.1 (Q9SLT8)
AT5G18470.1 (Q94K76)	AT2G34930.1 (O64757;A0A1P8ATQ6;A0A1P8ATR9)		AT3G04780.1 (Q9SQZ9)
AT3G49960.1 (Q96510)	AT1G30580.1 (Q9SA73)		AT3G03780.1;AT3G03780.2;AT3G03780.3 (Q9SRV5)
AT2G16005.1 (Q9AST8)	AT2G25630.1;AT2G44450.1;AT5G44640.1 (O64879;Q9SLA0;Q9LU02;Q9FH03)		AT1G80240.1 (Q9SSB7)
AT1G66520.1 (Q9C712;A0A1P8ARF1)	AT5G14450.1 (Q9LY84)		AT3G48460.1 (Q9STM6)
AT1G69510.1;AT1G69510.2;AT1G69510.3 (Q9C787)	AT5G55160.1;AT5G55160.2 (Q9FLP6;F4K3D6)		AT4G24430.1 (Q9STV1;A0A1P8B5E6)
AT1G53520.1 (Q9C8L2)	AT5G48540.1 (Q9LV60)		AT4G12880.1;AT4G12880.2 (Q9STZ8;F4JRH9)
AT1G77710.1 (Q9CA23)	AT1G41830.1 (F4I7X1)		AT4G12420.1;AT4G12420.2 (Q9SU40)
AT5G64260.1 (Q9FE06;Q9FY71)	AT3G55330.1 (P82538)		AT4G29680.1 (Q9SU83)
AT5G16470.1 (Q9FFD8)	AT4G19410.1;AT4G19410.2 (Q940J8;F4JT64)		AT4G13780.1 (Q9SVN5)
AT5G41670.1;AT5G41670.2 (Q9FFR3)	AT2G43610.1 (O22842)		AT2G41220.1 (Q9T0P4)
AT5G06140.1 (Q9FG38)	AT1G78830.1 (Q9ZVA2)		AT1G21670.1 (Q9XI11;Q9XI10)
AT5G24460.1 (Q9FGE4)	AT1G11860.1;AT1G11860.2;AT1G11860.3 (A0A2H1ZEA9;O65396)		AT3G11710.1 (Q9ZPI1)
AT5G23400.1 (Q9FHL8)	AT1G45145.1 (Q39241)		AT4G25820.1 (Q9ZSU4;Q38907)
AT5G41870.1 (Q9FJ27)	AT3G51800.1;AT3G51800.2;AT3G51800.3 (Q96327)		AT2G01140.1 (Q9ZU52)
AT5G66590.1 (Q9FJY1)	AT4G34260.1 (Q8L7W8)		AT1G78830.1 (Q9ZVA2)
AT5G45670.1 (Q9FK75)	AT5G08380.1 (Q9FT97;A0A1P8BFT2)		AT1G78850.1;AT1G78860.1 (Q9ZVA4;Q9ZVA5)
AT5G46230.1 (Q9FL37)	AT1G06680.1 (Q42029;O49344)		AT1G03230.1 (Q9ZVS5)
AT5G24070.1 (Q9FLV5)	AT1G33590.1 (F4HR88;Q9FW47;A0A1P8AWX3;O48705)		AT3G26060.1;AT3G26060.2 (A0A1I9LR27;F4JBC9;Q9LU86)
AT5G55730.1;AT5G55730.2 (Q9FM65)	AT1G03230.1 (Q9ZVS5)		AT3G18490.1 (Q9LS40)
AT5G43060.1 (Q9FMH8)	AT5G42980.1 (Q42403)		AT1G22840.1;AT1G22840.2 (B3H4Y9;O23138)
AT5G43020.1 (Q9FMI2)			AT1G68560.1 (Q9S7Y7;F4J6T7)
AT5G63140.1 (Q9FMK9)			AT2G38540.1 (Q42589)
AT1G56700.1;AT1G56700.2;AT1G56700.3 (Q9FXC0;A8MSE7)			AT5G15350.1 (Q39131)
AT1G67750.1 (Q9FXD8)			AT5G64100.1 (Q96511)
AT5G13140.1 (Q9FY96)			AT1G56580.1 (Q9FXB0)
AT3G08770.1;AT3G08770.2 (Q9LDB4;F4IXC6)			AT5G20010.1;AT5G20020.1;AT5G55190.1 (P41916;Q8H156;P41917)
AT5G15450.1 (Q9LF37;F4JVJ1)			AT4G30270.1 (P24806)
AT3G15356.1 (Q9LJR2;Q9LNN3)			AT2G45470.1 (O22126)
AT3G20210.1;AT3G20210.2 (Q9LJX8)			AT4G36880.1 (Q94B08)
AT3G14920.1 (Q9LKB2)			AT1G52060.1 (F4IB95)
AT5G65940.1 (Q9LKJ1;A0A1P8AX47;Q1PEY5)			AT2G17420.1;AT4G35460.1 (A0A1P8AZS7;Q39242;Q39243)
AT1G21500.1 (Q9LPK9)			AT1G65930.1 (Q9SRZ6;Q9SLK0;A0A1P8ASL1)
AT1G32470.1 (Q9LQL0)			AT2G34070.1 (O22960;A0A1P8B0E0)
AT3G16370.1 (Q9LU14)			AT1G54000.1 (Q1H583;Q9LJP2)
AT5G53400.1 (Q9LV09)			AT5G63800.1 (Q9FFN4)
AT5G58250.1 (Q9LVM3)			AT1G49630.1;AT1G49630.2;AT1G49630.3;AT3G19170.1;AT3G19170.2 (F4JA10;Q9LJL3;Q8VY06;A0A1P8AMU8;A0A1P8AMX1)
AT5G09730.1 (Q9LXD6)			AT1G02840.1;AT1G02840.2;AT1G02840.3 (O22315;A0A1P8B3V3;A0A1P8B3U4;F4JHI7)
AT3G58680.1 (Q9LXT3)			AT2G37660.1 (O80934)
AT5G12950.1 (Q9LXU4;Q84W43)			AT2G15620.1 (Q39161)
AT5G12940.1 (Q9LXU5)			AT4G14710.1;AT4G14710.2;AT4G14710.3;AT4G14710.4;AT4G14710.5;AT4G14716.1 (B3H6E4;F4JIE0;F4JIE1;Q8W108;A0A1P8B4X2;Q8GXE2;A0A1P8B4W3)
AT3G56650.1 (Q9LXX5)			AT1G07140.1 (Q9LMK7)
AT3G56460.1 (Q9LXZ4)			AT2G34310.1;AT2G34310.2;AT2G34310.3 (A0A1P8AXX8;O80780)
AT5G11720.1 (Q9LYF8)			AT3G56070.1;AT3G56070.2 (Q38867)
AT5G11680.1 (Q9LYG2)			AT1G62780.1 (Q8VY70)
AT5G04420.1;AT5G04420.2;AT5G04420.3 (Q9LZ83)			AT5G09650.1 (Q9LXC9)
AT5G03350.1 (Q9LZF5)			AT3G09440.1;AT3G09440.2;AT5G02490.1;AT5G02500.1;AT5G02500.2 (P22953;F4KCE5;O65719;P22954;Q9C7X7;Q9S9N1)
AT5G01800.1 (Q9LZW6)			AT2G27030.3;AT2G41110.2;AT3G43810.1;AT5G21274.1 (Q682T9^Asw;F4IVN6;A0A1I9LPJ2;Q03509;P59220;F4IJ46;A0A1P8ANC4;A0A1I9LPJ1)
AT4G30530.1 (Q9M0A7)			AT1G20440.1 (P31168)
AT4G29270.1 (Q9M0F4)			AT3G10850.1 (O24496)
AT3G53980.1;AT3G53980.2 (Q9M329)			AT5G04420.1;AT5G04420.2;AT5G04420.3 (Q9LZ83)
AT3G06050.1 (Q9M7T0;A0A1I9LRF4)			AT2G35120.1 (O82179)
AT3G02480.1 (Q9M892)			AT5G40490.1 (A0A1P8BDM9;Q9FM47)
AT1G53310.1;AT1G53310.2;AT1G53310.3 (Q9MAH0)			AT1G07645.1 (Q9LQP1)
AT3G07720.1 (Q9S7W4)			AT4G20830.1 (Q9SVG4;Q9SA99)
AT3G50820.1 (Q9S841)			AT4G21860.1;AT4G21860.3 (Q9C5C8)
AT5G61410.1;AT5G61410.2 (Q9SAU2)			AT4G28080.1 (F4JKH6)
AT5G56870.1 (Q9SCV8)			AT4G37910.1 (Q8GUM2)
AT4G36360.1 (Q9SCV9)			AT3G63540.1 (P82658)
AT5G45680.1 (Q9SCY2)			AT2G25670.1;AT2G25670.2 (Q9SL96)
AT3G15360.1 (Q9SEU6)			AT5G35700.1 (Q9FKI0)
AT1G17190.1 (Q9SHH8)			AT1G05150.1 (O23052)
AT2G17200.1 (Q9SII8;Q9SII9)			AT5G08450.1;AT5G08450.2;AT5G08450.3 (Q8RWV9)
AT2G25280.1 (Q9SIR5)			AT4G10300.1 (Q9SV91)
AT2G15130.1;AT2G15220.1 (Q9SKL6;Q9ZUJ8;Q84LS2)			AT5G63550.1;AT5G63550.2 (Q84JB7;Q9FFQ8)
AT2G21130.1 (Q9SKQ0)			AT2G22795.1 (A0A1P8B209;F4IKG5;A0A1P8B231)
AT1G54410.1 (Q9SLJ2)			AT5G47550.1 (Q41916)
AT3G48690.1 (Q9SMN0)			AT5G53560.1 (Q42342)
AT3G47590.1 (Q9SN79;A0A1I9LST7;Q9SN82;A0A1I9LMK8;A0A1I9LML0;A0A1I9LMK9;F4JBL2)
AT3G03990.1 (Q9SQR3)
AT3G04780.1 (Q9SQZ9)
AT3G10060.1 (Q9SR70)
AT3G02230.1 (Q9SRT9)
AT3G03780.1;AT3G03780.2;AT3G03780.3 (Q9SRV5)
AT1G70850.1;AT1G70850.2;AT1G70850.3 (Q9SSK7;F4I6Y7;Q941R6)
AT4G12470.1 (Q9SU35)
AT4G29680.1 (Q9SU83)
AT4G20860.1 (Q9SUC6;Q9FKV2;A0A1P8BBH9)
AT4G23820.1 (Q9SUP5)
AT4G23560.1 (Q9SUS0)
AT4G20840.1 (Q9SVG3)
AT4G26900.1 (Q9SZ30)
AT4G31840.1 (Q9SZ51)
AT5G16400.1 (Q9XFH9)
AT4G21280.2 (Q9XFT3)
AT1G15340.1 (Q9XI36)
AT5G13870.1 (Q9XIW1)
AT3G06860.1 (Q9ZPI5)
AT4G29010.1 (Q9ZPI6)
AT4G01900.1 (Q9ZST4)
AT1G78820.1 (Q9ZVA1)
AT2G36880.1;AT2G36880.2 (Q9SJL8)
AT4G38710.1 (Q9SZP8)
AT3G17390.1 (Q9LUT2)
AT5G39570.1 (Q9FKA5;Q9LJV8)
AT5G38410.1;AT5G38410.2;AT5G38410.3;AT5G38420.1;AT5G38430.1 (B3H5S2;P10798;P10797;F4KA76;P10796)
AT3G57150.1 (Q9LD90)
AT2G25670.1;AT2G25670.2 (Q9SL96)
AT3G53460.1;AT3G53460.2;AT3G53460.3;AT3G53460.4 (F4JAF3;Q43349)
AT3G27830.1;AT3G27850.1 (P36212;P36210)
AT2G27030.3;AT2G41110.2;AT3G43810.1;AT5G21274.1 (Q682T9^Asw;F4IVN6;A0A1I9LPJ2;Q03509;P59220;F4IJ46;A0A1P8ANC4;A0A1I9LPJ1)
AT1G20450.1;AT1G20450.2 (F4HST2;P42759)
AT5G08610.1 (Q9FNM7)
AT1G55480.1 (Q94BS2)
AT4G09040.1;AT4G09040.2 (A8MS54;Q6NPL0)
AT5G47210.1 (Q9LVT8)
AT1G28660.1 (Q9FPE4)
AT4G34980.1 (O49607)
AT5G38470.1;AT5G38470.2 (A8MR76;Q84L30)
AT2G44100.1;AT2G44100.2 (Q96254)
AT1G02840.1;AT1G02840.2;AT1G02840.3 (O22315;A0A1P8B3V3;A0A1P8B3U4;F4JHI7)
AT5G23210.1;AT5G23210.2;AT5G23210.3 (Q0WPR4;A8MQN9;F4KCT5;A0A1P8BEA9;Q0WRX3)
AT5G20950.1;AT5G20950.2 (Q8W112;A0A1P8BG25)
AT1G16210.1 (Q8VYC9)
AT1G01320.1;AT1G01320.2 (F4HS98;A0A1P8AR50;F4HS99)
AT2G47400.1 (O22914)
AT5G62350.1 (Q9LVA4)
AT1G01900.1 (Q84WS0)
AT2G15620.1 (Q39161)
AT2G04160.1 (Q9ZSP5)
AT5G16390.1;AT5G16390.2 (F4KE21;Q42533)
AT2G24200.1;AT2G24200.2;AT2G24200.3 (P30184;F4INR3)
AT3G12580.1 (Q9LHA8)
AT5G25090.1 (Q8LC95)
AT5G11420.1 (Q9LYE7)
AT5G01300.1 (A0A1P8BD35;Q9M042;B3H785)
AT2G21330.1;AT2G21330.2;AT2G21330.3 (F4IGL5;Q9SJU4;F4IGL7)
AT2G47730.1 (Q96266)
AT2G37660.1 (O80934)
AT4G09320.1 (P39207)
AT3G09840.1;AT3G53230.1;AT5G03340.1 (P54609;Q9LZF6;Q9SCN8)
AT4G13940.1;AT4G13940.2;AT4G13940.3;AT4G13940.4 (F4JTV4;O23255;A8MQP1;F4JTV5)
AT2G24280.1 (Q93Z34;A0A1P8AZZ1)
AT3G14310.1 (O49006;Q42534)
AT5G11900.1 (Q8VZK2)
AT5G55180.1;AT5G55180.2 (Q0V7P5;F4K3D8)
AT2G44790.1 (O80517)
AT3G58610.1;AT3G58610.2;AT3G58610.3 (Q05758;REV__Q8RWD8)
AT2G05710.1 (Q9SIB9)
AT1G72610.1 (P94040)
AT5G11500.1;AT5G11500.2 (F4JXW2;Q9LYE1)
AT3G16640.1 (P31265)
AT3G52930.1 (Q9LF98;F4KGQ0;O65581;A0A1P8BBB5)
AT2G21660.1;AT2G21660.2 (Q03250;F4IHK9)
AT4G14940.1 (O23349)
AT1G48030.1;AT1G48030.2 (Q9M5K3)
AT4G33090.1 (Q8VZH2)
AT1G22840.1;AT1G22840.2 (B3H4Y9;O23138)
AT5G55050.1 (Q9FIA1)
AT1G56580.1 (Q9FXB0)
AT3G49120.1 (Q9SMU8;Q9LHB9)
AT5G23830.1;AT5G23830.2 (B3H438;Q9FF97;F4KEB4;Q9FF96)
AT1G62660.1 (Q43348;A0A1P8AWL7;A0A1P8AWQ1)
AT1G16890.2;AT1G16890.3 (Q9FZ48;F4I615)
AT5G18860.1 (Q8RY23)
AT4G36880.1 (Q94B08)
AT4G23500.1 (O81746)
AT4G38740.1 (P34790)
AT4G34870.1 (Q42406)
AT1G54000.1 (Q1H583;Q9LJP2)
AT1G30510.2 (Q9S9P8)
AT3G45970.1 (A0A1I9LT21;Q9LZT4;Q9LZT5)
AT3G52840.1 (A0A1I9LM56;Q9LFA6;A0A1P8ANA8;A0A1P8ANB0;Q8GX69;Q9SCU9)
AT2G45240.1 (Q9SLN5;A0A1P8B297)
AT3G05910.1;AT3G05910.2 (Q9SFF6;F4J9L0)
AT5G11670.1 (Q9LYG3;A0A1P8BDF1;A0A1P8BDG6;Q9XGZ0)
AT1G33600.1 (Q9FW48)
AT5G67400.1 (Q43873)
AT4G01610.1 (Q94K85)
AT5G07830.1 (Q9FF10;Q8L608)
AT5G64100.1 (Q96511)
AT2G38530.1 (Q9S7I3)
AT4G30170.1 (Q96522)
AT1G76160.1 (Q9SGR6;Q9SFF1;Q8VYB3)
AT1G17180.1 (Q9SHH7)
AT3G08030.1;AT3G08030.2 (Q9SFB1;Q9C6U3)
AT4G23690.1 (Q9SUQ8)
AT2G38540.1 (Q42589)
AT2G45220.1 (O22149)
AT1G28600.1 (Q94F40)
AT1G56070.1 (Q9ASR1;F4JB06)
AT3G63540.1 (P82658)
AT4G20830.1 (Q9SVG4;Q9SA99)
AT2G34930.1 (O64757;A0A1P8ATQ6;A0A1P8ATR9)
AT1G30580.1 (Q9SA73)
AT2G25630.1;AT2G44450.1;AT5G44640.1 (O64879;Q9SLA0;Q9LU02;Q9FH03)
AT5G14450.1 (Q9LY84)
AT5G55160.1;AT5G55160.2 (Q9FLP6;F4K3D6)
AT5G48540.1 (Q9LV60)
AT1G41830.1 (F4I7X1)
AT3G55330.1 (P82538)
AT4G19410.1;AT4G19410.2 (Q940J8;F4JT64)
AT2G43610.1 (O22842)
AT1G78830.1 (Q9ZVA2)
AT1G11860.1;AT1G11860.2;AT1G11860.3 (A0A2H1ZEA9;O65396)
AT1G45145.1 (Q39241)
AT3G51800.1;AT3G51800.2;AT3G51800.3 (Q96327)
AT4G34260.1 (Q8L7W8)
AT5G08380.1 (Q9FT97;A0A1P8BFT2)
AT1G06680.1 (Q42029;O49344)
AT1G33590.1 (F4HR88;Q9FW47;A0A1P8AWX3;O48705)
AT1G03230.1 (Q9ZVS5)
AT5G42980.1 (Q42403)
