## Supplementary material for "Phytosulfokine signaling modulates salt stress responses and cell wall remodeling in Arabidopsis": Table S2

### Sheet: Table S2-contrast lists
venn list.1.Apoplast_Mock .and.Medium_Mock.and.Medium_NaCl	venn list.1.Apoplast_NaCl.and.Medium_Mock.and.Medium_NaCl	venn list.2.Apoplast_NaCl.and.Medium_NaCl	venn list.12.Medium_Mock	venn list.13.Apoplast_Mock .and.Apoplast_NaCl.and.Medium_Mock.and.Medium_NaCl	venn list.18.Apoplast_Mock .and.Medium_NaCl	venn list.20.Apoplast_NaCl	venn list.25.Apoplast_Mock .and.Apoplast_NaCl.and.Medium_NaCl	venn list.35.Medium_Mock.and.Medium_NaCl	venn list.74.Apoplast_Mock .and.Apoplast_NaCl	venn list.87.Medium_NaCl	venn list.186.Apoplast_Mock
AT5G04420.1;AT5G04420.2;AT5G04420.3	AT2G17420.1;AT4G35460.1	AT4G02510.1	AT2G26210.1;AT2G26210.2;AT2G26210.3	AT2G37660.1	AT5G56870.1	AT4G31880.1;AT4G31880.2	AT2G45220.1	AT5G47550.1	AT2G47400.1	AT5G01670.1;AT5G01670.2	AT2G43560.1
		AT5G61150.1;AT5G61150.2	AT2G14720.1;AT2G14720.2;AT2G14740.1;AT2G14740.2	AT1G02840.1;AT1G02840.2;AT1G02840.3	AT4G36195.1;AT4G36195.2;AT4G36195.3	AT1G20693.1;AT1G20696.1	AT1G33590.1	AT2G45470.1	AT5G01300.1	AT5G63420.1	AT4G21880.1
			AT1G06110.1	AT1G22840.1;AT1G22840.2	AT5G09730.1	AT2G33845.1	AT3G27830.1;AT3G27850.1	AT5G08450.1;AT5G08450.2;AT5G08450.3	AT5G18860.1	AT3G52560.1;AT3G52560.4	AT1G35160.1;AT1G35160.2
			AT2G18020.1;AT4G36130.1	AT4G20830.1	AT1G53310.1;AT1G53310.2;AT1G53310.3	AT1G42550.1	AT4G30170.1	AT1G65930.1	AT3G14310.1	AT5G39580.1;AT5G39580.2	AT2G22780.1
			AT5G56030.1;AT5G56030.2	AT2G15620.1	AT1G65570.1	AT3G44110.1;AT3G44110.2;AT5G22060.1	AT5G11670.1	AT4G14710.1;AT4G14710.2;AT4G14710.3;AT4G14710.4;AT4G14710.5;AT4G14716.1	AT5G39570.1	AT1G30730.1	AT5G66920.1
			AT1G76080.1	AT2G25670.1;AT2G25670.2	AT4G37520.1;AT4G37520.2	AT1G19880.1	AT5G48540.1	AT1G07645.1	AT3G51800.1;AT3G51800.2;AT3G51800.3	AT3G55800.1	AT3G49960.1
			AT2G39260.1	AT1G56580.1	AT3G04780.1	AT2G35770.1	AT5G67400.1	AT5G63550.1;AT5G63550.2	AT5G07830.1	AT5G15180.1	AT3G20210.1;AT3G20210.2
			AT5G60590.2	AT3G63540.1	AT4G03080.1	AT1G15280.1;AT1G15280.2	AT1G48030.1;AT1G48030.2	AT1G49630.1;AT1G49630.2;AT1G49630.3;AT3G19170.1;AT3G19170.2	AT4G14940.1	AT5G08370.1;AT5G08370.2	AT3G05590.1;AT5G27850.1
			AT4G20260.1;AT4G20260.2;AT4G20260.3	AT2G38540.1	AT5G12950.1	AT1G29320.1	AT5G14450.1	AT4G37910.1	AT4G01610.1	AT5G44380.1	AT3G16370.1
			AT4G26630.1;AT4G26630.2	AT5G64100.1	AT3G03780.1;AT3G03780.2;AT3G03780.3	AT4G16630.1	AT4G34260.1	AT1G07140.1	AT1G33600.1	AT1G01090.1	AT3G48690.1
			AT4G26965.1;AT4G26965.2	AT1G54000.1	AT5G06140.1	AT5G06760.1	AT3G52840.1	AT3G56070.1;AT3G56070.2	AT4G13940.1;AT4G13940.2;AT4G13940.3;AT4G13940.4	AT3G58660.1	AT1G67750.1
			AT5G16840.1;AT5G16840.2;AT5G16840.3	AT2G27030.3;AT2G41110.2;AT3G43810.1;AT5G21274.1	AT4G29680.1	AT1G52380.1	AT4G19410.1;AT4G19410.2	AT5G20010.1;AT5G20020.1;AT5G55190.1	AT3G09840.1;AT3G53230.1;AT5G03340.1	AT2G43590.1	AT2G15130.1;AT2G15220.1
				AT4G36880.1	AT5G11720.1	AT4G33680.1	AT3G12580.1	AT2G34070.1	AT2G47730.1	AT4G26190.1	AT5G11520.1
					AT1G19900.1	AT3G08590.1;AT3G08590.2	AT5G20950.1;AT5G20950.2	AT4G10300.1	AT2G05710.1	AT3G02780.1	AT5G19890.1
					AT3G14850.1;AT3G14850.2	AT5G37600.1	AT1G41830.1	AT5G63800.1	AT2G44100.1;AT2G44100.2	AT1G74690.1	AT5G23400.1
					AT3G55120.1	AT5G46020.1	AT3G08030.1;AT3G08030.2	AT4G28080.1	AT2G43610.1	AT4G37800.1	AT1G26820.1
					AT1G14710.1;AT1G14710.2	AT4G39040.1;AT4G39040.2	AT2G34930.1	AT1G52060.1	AT2G21330.1;AT2G21330.2;AT2G21330.3	AT5G45280.1;AT5G45280.2	AT2G20190.1
					AT5G45670.1	AT4G11420.1	AT2G45240.1	AT1G62780.1	AT1G30510.2	AT1G29980.1;AT1G29980.2	AT5G43850.1
						AT1G80930.1	AT5G55050.1	AT3G18490.1	AT1G28660.1	AT5G49360.1	AT4G29670.2
						AT3G50670.1	AT5G08380.1	AT5G15350.1	AT4G34980.1	AT1G22450.1	AT5G27470.1
							AT3G45970.1	AT2G35120.1	AT5G11420.1	AT2G32520.1	AT5G59880.1;AT5G59880.2
							AT1G78830.1	AT4G21860.1;AT4G21860.3	AT1G45145.1	AT2G01140.1	AT2G41850.1
							AT1G28600.1	AT1G20440.1	AT4G38710.1	AT2G47320.1	AT3G05625.1
							AT1G03230.1	AT5G40490.1	AT5G16390.1;AT5G16390.2	AT1G73180.1;AT1G73180.2	AT5G41670.1;AT5G41670.2
							AT1G30580.1	AT3G09440.1;AT3G09440.2;AT5G02490.1;AT5G02500.1;AT5G02500.2	AT2G04160.1	AT1G75900.1	AT3G53970.1;AT3G53970.2
								AT5G35700.1	AT5G25090.1	AT5G42790.1	AT4G15545.1
								AT2G22795.1	AT4G09320.1	AT1G78060.1	AT1G78820.1
								AT5G09650.1	AT5G23210.1;AT5G23210.2;AT5G23210.3	AT1G77120.1	AT3G10060.1
								AT4G30270.1	AT1G01900.1	AT2G04030.1	AT5G20940.1
								AT5G53560.1	AT1G11860.1;AT1G11860.2;AT1G11860.3	AT5G13690.1	AT2G46140.1
								AT3G26060.1;AT3G26060.2	AT1G06680.1	AT3G23450.1	AT2G33470.1;AT2G33470.2
								AT2G34310.1;AT2G34310.2;AT2G34310.3	AT2G25630.1;AT2G44450.1;AT5G44640.1	AT1G79690.1	AT3G03990.1
								AT3G10850.1	AT2G36880.1;AT2G36880.2	AT4G24430.1	AT5G45680.1
								AT1G68560.1	AT1G72610.1	AT5G40510.1	AT5G16440.1
								AT1G05150.1	AT4G33090.1	AT3G22060.1	AT1G22270.1
									AT2G44790.1	AT5G06860.1	AT5G55730.1;AT5G55730.2
									AT3G49120.1	AT4G35350.1;AT4G35350.2	AT2G43945.1;AT3G59870.1
									AT3G05910.1;AT3G05910.2	AT1G80240.1	AT1G20260.1;AT1G76030.1;AT4G38510.1;AT4G38510.2;AT4G38510.3;AT4G38510.4;AT4G38510.5
									AT5G08610.1	AT3G54400.1	AT3G21720.1
									AT5G38470.1;AT5G38470.2	AT5G17820.1	AT4G20860.1
									AT5G11500.1;AT5G11500.2	AT4G13780.1	AT4G15510.1
									AT3G53460.1;AT3G53460.2;AT3G53460.3;AT3G53460.4	AT3G01190.1	AT5G26260.1
									AT3G16640.1	AT1G63770.1;AT1G63770.2;AT1G63770.3;AT1G63770.4;AT1G63770.5	AT3G52390.1;AT3G52390.2
									AT3G52930.1	AT5G24880.1	AT4G28660.1;AT4G28660.2
									AT5G11900.1	AT1G03475.1	AT2G30200.1;AT2G30200.2
									AT2G24200.1;AT2G24200.2;AT2G24200.3	AT4G25820.1	AT3G48420.1
									AT1G16890.2;AT1G16890.3	AT4G12880.1;AT4G12880.2	AT4G32460.1;AT4G32460.2
									AT4G34870.1	AT5G64130.1;AT5G64130.3	AT3G56460.1
									AT1G16210.1	AT2G36130.1	AT1G62820.1
									AT1G55480.1	AT1G62810.1	AT2G17200.1
									AT2G21660.1;AT2G21660.2	AT1G33520.1	AT4G29270.1
									AT1G17180.1	AT5G41970.1	AT5G53850.1;AT5G53850.2;AT5G53850.3
									AT3G58610.1;AT3G58610.2;AT3G58610.3	AT4G26010.1	AT5G08280.1
									AT3G55330.1	AT4G34200.1	AT1G69510.1;AT1G69510.2;AT1G69510.3
									AT4G09040.1;AT4G09040.2	AT4G12420.1;AT4G12420.2	AT5G46230.1
									AT1G76160.1	AT1G78850.1;AT1G78860.1	AT3G47590.1
									AT4G23690.1	AT3G43670.1	AT5G64260.1
									AT1G62660.1	AT2G06850.1	AT3G06035.1
									AT5G55160.1;AT5G55160.2	AT4G17160.1;AT4G17170.1;AT4G35860.1	AT5G11680.1
									AT1G56070.1	AT1G21670.1	AT5G03350.1
									AT4G23500.1	AT1G59600.1	AT5G63980.1
									AT2G24280.1	AT5G44390.1	AT3G06050.1
									AT3G17390.1	AT4G39090.1	AT3G11400.1;AT3G11400.2;AT5G06000.1
									AT3G57150.1	AT2G41220.1	AT2G32810.1;AT2G32810.2
									AT5G38410.1;AT5G38410.2;AT5G38410.3;AT5G38420.1;AT5G38430.1	AT1G09070.1	AT2G35040.1;AT2G35040.2
									AT5G62350.1	AT5G34850.1	AT1G21500.1
									AT1G01320.1;AT1G01320.2	AT5G42950.1	AT4G20840.1
									AT5G23830.1;AT5G23830.2	AT4G30280.1	AT5G63140.1
									AT5G47210.1	AT2G31570.1	AT1G15340.1
									AT5G55180.1;AT5G55180.2	AT5G62440.1	AT2G28470.1;AT2G28470.2
									AT2G38530.1	AT5G16970.1;AT5G16990.1;AT5G17000.1	AT1G09180.1;AT1G56330.1;AT3G62560.1;AT4G02080.1
									AT5G42980.1	AT1G17860.1	AT3G07720.1
									AT1G20450.1;AT1G20450.2	AT2G34510.1	AT2G21130.1
									AT4G38740.1	AT5G57560.1	AT1G51270.1;AT1G51270.2;AT1G51270.3;AT2G45140.1;AT5G47180.1;AT5G47180.2
										AT3G61490.1;AT3G61490.2;AT3G61490.3	AT4G21280.2
										At5g14150	AT1G09760.1
										AT2G33070.1;AT2G33070.2;AT2G33070.3	AT1G20160.1;AT1G20160.2
										AT4G37300.1	AT3G50820.1
										AT4G39730.1	AT3G62060.1
										AT3G48460.1	AT5G20080.1
										AT3G17240.1;AT3G17240.3	AT3G02480.1
										AT5G21105.1;AT5G21105.2;AT5G21105.3	AT4G01900.1
										AT5G20060.1;AT5G20060.2;AT5G20060.3	AT1G20340.1
										AT2G04690.1;AT2G04690.2	AT2G16940.1;AT2G16940.2;AT2G16940.3
										AT2G27710.1;AT2G27710.2;AT2G27710.3;AT2G27710.4;AT2G27720.1;AT2G27720.2;AT2G27720.3	AT2G40290.1;AT2G40290.2;AT2G40290.3
										AT2G07698.1	AT1G57590.1
										AT3G11710.1	AT1G53520.1
											AT3G58680.1
											AT2G46570.1
											AT2G37790.1
											AT3G16950.2;AT4G16155.1
											AT4G23820.1
											AT5G02530.1;AT5G02530.2
											AT2G16005.1
											AT4G36360.1
											AT4G37160.1
											AT5G19110.1
											AT4G37530.1;AT4G37530.2
											AT4G16500.1
											AT5G16710.1
											AT1G08110.1;AT1G08110.2;AT1G08110.3;AT1G08110.4
											AT1G14210.1
											AT1G32470.1
											AT1G77710.1
											AT3G23990.1
											AT5G24460.1
											AT5G43060.1
											AT4G16210.1
											AT3G53980.1;AT3G53980.2
											AT3G02230.1
											AT3G55380.1;AT3G55380.2
											AT4G28440.1
											AT5G15450.1
											AT4G26900.1
											AT5G41870.1
											AT3G56650.1
											AT5G16470.1
											AT2G33430.1
											AT5G53400.1
											AT4G31840.1
											AT3G16430.1;AT3G16430.2
											AT5G26280.1;AT5G26280.2
											AT1G54410.1
											AT5G19100.1
											AT5G18470.1
											AT5G01800.1
											AT5G20630.1
											AT5G61410.1;AT5G61410.2
											AT1G60680.1;AT1G60690.1;AT1G60710.1;AT1G60730.1;AT1G60750.1
											AT5G64350.1
											AT3G14920.1
											AT1G56700.1;AT1G56700.2;AT1G56700.3
											AT1G13130.1
											AT1G74310.1
											AT3G20390.1
											AT3G56490.1
											AT2G22290.1;AT2G44610.1;AT4G39890.1;AT5G10260.1
											AT5G43020.1
											AT5G13430.1;AT5G13440.1
											AT2G25950.1
											AT2G02000.1;AT2G02010.1;AT5G17330.1
											AT1G19730.1
											AT3G60730.1
											AT2G33530.1
											AT3G45030.1;AT5G62300.1;AT5G62300.2
											AT5G58250.1
											AT2G35810.1;AT2G35830.1;AT2G35830.2
											AT1G70850.1;AT1G70850.2;AT1G70850.3
											AT4G12470.1
											AT3G06860.1
											AT1G28110.1;AT1G28110.2
											AT1G66260.1;AT1G66260.2
											AT1G08830.1;AT1G08830.2
											AT5G05960.1
											AT1G66240.1
											AT2G19760.1
											AT4G36430.1
											AT2G02930.1;AT4G02520.1
											AT4G08390.1;AT4G08390.2;AT4G08390.3;AT4G08390.4
											AT1G56680.1
											AT1G24020.1;AT1G24020.2
											AT1G09010.1
											AT1G66520.1
											AT3G15356.1
											AT3G08770.1;AT3G08770.2
											AT4G33220.1
											AT4G23560.1
											AT5G66590.1
											AT2G04520.1;AT5G35680.1;AT5G35680.2;AT5G35680.3
											AT5G64620.1
											AT5G65940.1
											AT1G47960.1
											AT5G12940.1
											AT5G09760.1
											AT2G47470.1;AT2G47470.2;AT2G47470.3;AT2G47470.4
											AT5G16400.1
											AT4G29010.1
											AT4G30530.1
											AT5G13140.1
											AT1G17190.1
											AT3G15360.1
											AT1G52050.1
											AT5G18230.1;AT5G18230.2
											AT2G25280.1
											AT5G13870.1
											AT5G24070.1
