## Supplementary material for "Phytosulfokine signaling modulates salt stress responses and cell wall remodeling in Arabidopsis": Table S3

### Sheet: Table S3-lines and primers
T-DNA insertion lines
Genotype	AGI	Background	T-DNA line	Reference
sbt1.1-1	AT1G01900	Col-0	SALK_111561	(Srivastava et al., 2008)
sbt1.1-3	AT1G01900	Col-0	SALK_017912
sbt1.6-1	AT4G34980	Col-0	SALK_080446
sbt1.6-2	AT4G34980	Col-0	SALK_090769
sbt5.3	AT2G04160	Col-0	SALK_051293
pskr1-3 pskr2-1	AT2G02220, AT5G53890	Col-0
fer-4	AT3G51550	Col-0		(Duan et al., 2010)
herk1the1-4	AT5G54380, AT3G46290	Col-0		(Guo et al., 2009)
Genotyping Primer
Name	Sequence
SBT1.1-1 LP	TAAGTCACGCCCCAATTATTG
SBT1.1-1 RP	GAGAAGTTTGTGCCTTCATCG
SBT1.1-3 LP	TGCAGTTGGTCCTGAATTACC
SBT1.1-3 RP	GATGATTTTTCTCTCCCGGAG
SBT1.6-1 LP	AACATTGTTTCCTCTCATTTTGC
SBT1.6-1 RP	GGTTATTGCTTCTTTCTCCGG
SBT1.6-2 LP	GAGCAACACCTTTGGCTACAC
SBT1.6-2 RP	ACGATCACACTTTTCCTGGTG
SBT5.3 LP	GGAACTTTTGATAATCTATTGATGGG
SBT5.3 RP	TCCTTCGTTTGTTGCAAGTTC
qRT-PCR Primer
Primer	AGI	Sequence	Reference
qPCR SBT1.1 START FW	AT1G01900	TGCTCTTATTTCCCTTTAGCGAC
qPCR SBT1.1 START REV		CGGGAAGAAACATTTGATGCG
qPCR SBT1.1 END FW		CGGCACTAACTACACGTGTG
qPCR SBT1.1 END REV		CGTTTTCAAATTCGCGCCAT
qPCR SBT1.6 START FW	AT4G34980	GCCTTCTATTTTCCCGACGC
qPCR SBT1.6 START REV		GTAACAACGGCGGAGAAACC
qPCR SBT1.6 mid FW		CAAATCCGCTCATCCAGATT
qPCR SBT1.6 mid REV		TTTAAATGACCCGACCCGTA
qPCR SBT5.3 START FW	AT2G04160	TGCTCATCTAGACCACGACC
qPCR SBT5.3 START REV		CCGAACCTAGCCTTTCTCCA
qPCR proPSK1 FW	AT1G13590	ACAGTAGCTGCTCACACCGATTAC
qPCR proPSK1 REV		AGAGCTGAGTTTGAGGGCGAGAAG
qPCR proPSK2 FW	AT2G22860	TGCTCCACGCTAATGTGCACTG
qPCR proPSK2 REV		ATCTTCGTCGTCTGCACCACAG
qPCR proPSK3 FW	AT3G44735	AAGCTTGTGCCTGGCAGTTCTC
qPCR proPSK3 REV		TGAGTCCTCTTCCACTGATGTAGC
qPCR proPSK4 FW	AT3G49780	TACGCTAACCTACGCAGCAAGG
qPCR proPSK4 REV		TCTCCAATTCCGTTGCAGCTTTC
qPCR proPSK5 FW	AT5G65870	CTCTGCTCCACGCTAACACA
qPCR proPSK5 REV		TCTTCTCCAACACCTTCACAGA
qPCR proPSK6 FW	AT4G37720	ATTACATGAGGTGGCGGGAGAG
qPCR proPSK6 REV		TCTCACCAAGCAATCTTCGTCGTC
qPCR PSKR1-3 FW	AT2G02220	GGCTTTACCCGATGATTCAA
qPCR PSKR1-3 REV		CGGTTAAACGGTTCCAAGAA
qPCR PSKR2-1 FW	AT5G53890	CAAGAGCTCCAACGGTCTTC
qPCR PSKR2-1 REV		TCAAGTCCAGCATGTGAAGC
ACT2 FW	AT3G18780	CTTGCACCAAGCAGCATGAA	(Czechowski et al., 2005)
ACT2 REV		CCGATCCAGACACTGTACTTCCTT
ProPEP3 FW	AT5G64905	CAACGATGGAGAATCTCAGA	(Engelsdorf et al., 2018; Gigli-Bisceglia et al., 2022)
ProPEP3 REV		CTAATTGTGTTTGCCTCCTTT
WRKY40 FW	AT1G80840	GATCCACCGACAAGTGCTTT	(Denoux et al., 2008)
WRKY40 REV		AGGGCTGATTTGATCCCTCT
RRTF1 FW	AT4G34410	TATAGGAGCAAAGGCAAGTGCA	(Gigli-Bisceglia et al., 2022)
RRTF1 REV		ACTCCTCCATATTGCAATCCCC
